# Early-life microbiota disruption by antibiotics elicits fitness trade-offs that differ by sex

**DOI:** 10.1101/2025.08.26.670495

**Authors:** Laura D. Schell, Grace Rubin, Eric Chan, Rachel N. Carmody

## Abstract

Exposure to early-life antibiotics (ELA) promotes adult obesity across diverse species, often more strongly in males than females^1–3^. However, the physiological and evolutionary mechanisms driving ELA-mediated developmental plasticity and their consequences for fitness remain unclear^3^. Here, treating young mice with high– or low-dose ampicillin altered the gut microbiome and elicited reduced lean mass and energy expenditure in males to promote increased adult visceral adiposity. High-dose ELA constrained energy availability during treatment, evidenced by reduced growth and cecal short-chain fatty acids, raising the possibility that developmental plasticity under ELA could be adaptive in energy-limited environments. Adult ELA-treated males had reduced fitness under free-fed conditions — driven by smaller body size, fat stores, and impaired immunity — but were buffered against fitness reductions under caloric restriction, consistent with predictive adaptive response models of development^4,5^. Strikingly, ELA-treated females exhibited none of the proximate metabolic responses observed in males, with adult body size and composition indistinguishable from controls. In the absence of similar developmental plasticity, ELA-treated females exhibited exacerbated fitness reductions under caloric restriction, including lower energetic investments in reproduction and immunity. Our results suggest that ELA exposure elicits sexually dimorphic developmental responses that engender long-term health and fitness consequences dependent on adult nutritional conditions.
