## Extended Data Table 2 for "Early-life microbiota disruption by antibiotics elicits fitness trade-offs that differ by sex"

### Sheet: F1 mice_Weeks 3-4
Extended Data Table 2: Microbial biomarkers of ELA treatment identified using MaAslin2
Genus	metadata	value	coef	stderr	N	N.not.0	pval	qval
Coriobacteriaceae_Adlercreutzia	Treatment	High pulsed	-4.31839	0.474068	125	96	2.26292e-09	2.51184e-07
S24.7_NA	Treatment	High pulsed	-6.3513	0.701496	125	125	1.51585e-09	2.51184e-07
Bacillaceae_Bacillus	Treatment	High pulsed	4.2862	0.682465	125	16	5.50141e-09	4.07104e-07
Peptostreptococcaceae_.Clostridium.	Treatment	High pulsed	3.07766	0.49724	125	16	8.53996e-09	4.73968e-07
Enterobacteriaceae_NA	Treatment	High pulsed	3.13502	0.54334	125	20	6.22865e-08	2.76552e-06
Alcaligenaceae_Sutterella	Treatment	High pulsed	-7.75292	1.05129	125	103	1.4193e-07	5.25142e-06
Paenibacillaceae_Paenibacillus	Treatment	High pulsed	3.07513	0.570073	125	13	3.46806e-07	1.05343e-05
Streptomycetaceae_Streptomyces	Treatment	High pulsed	2.60287	0.484335	125	14	3.79614e-07	1.05343e-05
Leuconostocaceae_Leuconostoc	Treatment	High pulsed	5.55442	0.791023	125	54	9.63315e-07	2.37618e-05
Streptococcaceae_Streptococcus	Treatment	High pulsed	6.9403	1.07059	125	97	1.26147e-06	2.80047e-05
Turicibacteraceae_Turicibacter	Treatment	Low endpoint	-5.53582	0.898267	125	125	1.94866e-06	3.93275e-05
Erysipelotrichaceae_Allobaculum	Treatment	Low endpoint	-5.4067	0.746375	125	125	2.3606e-06	4.33975e-05
Turicibacteraceae_Turicibacter	Treatment	Low 4-week	-5.63903	0.905561	125	125	2.54129e-06	4.33975e-05
Microbacteriaceae_NA	Treatment	High pulsed	4.81347	0.711534	125	20	3.4641e-06	5.49308e-05
Erysipelotrichaceae_Allobaculum	Treatment	Low 4-week	-5.46549	0.743556	125	125	4.45929e-06	6.59975e-05
Leuconostocaceae_Weissella	Treatment	High pulsed	5.26388	0.885879	125	27	6.21847e-06	8.62812e-05
mitochondria_NA	Treatment	High pulsed	6.03657	1.04098	125	50	7.46446e-06	9.74771e-05
Bacillaceae_NA	Treatment	High pulsed	3.08869	0.554073	125	16	1.37733e-05	0.00016987
Erysipelotrichaceae_Allobaculum	Treatment	High pulsed	-4.22148	0.700592	125	125	2.05635e-05	0.000240269
Peptostreptococcaceae_Peptostreptococcus	Treatment	High pulsed	3.81234	0.726108	125	20	2.19141e-05	0.000243247
Dermabacteraceae_Brachybacterium	Treatment	High pulsed	2.43082	0.469829	125	15	3.60363e-05	0.000347828
Micrococcaceae_Kocuria	Treatment	High pulsed	3.94693	0.759664	125	18	3.40291e-05	0.000347828
NA_NA	Treatment	High pulsed	1.73533	0.348134	125	125	3.50673e-05	0.000347828
Corynebacteriaceae_Corynebacterium	Treatment	High pulsed	4.6102	0.898501	125	17	4.26096e-05	0.000391043
Leuconostocaceae_Fructobacillus	Treatment	High pulsed	5.05726	1.02475	125	23	4.57979e-05	0.000391043
Streptococcaceae_Lactococcus	Treatment	High pulsed	4.76287	0.944567	125	72	4.47536e-05	0.000391043
Enterococcaceae_Enterococcus	Treatment	High pulsed	4.57581	0.93667	125	99	5.10884e-05	0.00042006
Microbacteriaceae_Leucobacter	Treatment	High pulsed	2.4664	0.492531	125	13	6.69076e-05	0.000530482
Comamonadaceae_Schlegelella	Treatment	High pulsed	2.07369	0.42415	125	15	9.01086e-05	0.000689797
Carnobacteriaceae_Trichococcus	Treatment	High pulsed	2.35048	0.507223	125	16	9.56804e-05	0.000708035
Brevibacteriaceae_Brevibacterium	Treatment	High pulsed	2.43755	0.523739	125	13	0.000120168	0.000860557
Carnobacteriaceae_Carnobacterium	Treatment	High pulsed	1.3996	0.297615	125	13	0.000135305	0.00093868
Lactobacillaceae_NA	Treatment	High pulsed	4.4781	1.00268	125	28	0.000148464	0.000980096
Microbacteriaceae_Frigoribacterium	Treatment	High pulsed	1.36399	0.300503	125	13	0.000150105	0.000980096
Staphylococcaceae_Macrococcus	Treatment	High pulsed	1.6183	0.37567	125	13	0.000214937	0.00136332
X.Tissierellaceae._Gallicola	Treatment	High pulsed	1.96016	0.457458	125	14	0.000229361	0.00141439
Nocardiopsaceae_NA	Treatment	High pulsed	0.956811	0.216934	125	13	0.000246435	0.00147861
Pseudomonadaceae_Pseudomonas	Treatment	High pulsed	4.94301	1.06544	125	29	0.000267767	0.00156433
Moraxellaceae_Acinetobacter	Treatment	High pulsed	2.58346	0.60598	125	13	0.000448256	0.00255161
Staphylococcaceae_Staphylococcus	Treatment	High pulsed	3.84489	0.9657	125	89	0.000544784	0.00302355
Ruminococcaceae_Oscillospira	Treatment	High pulsed	-2.66494	0.753544	125	119	0.000575549	0.00311639
Pseudonocardiaceae_Saccharopolyspora	Treatment	High pulsed	1.07885	0.267008	125	13	0.000639831	0.00338196
Staphylococcaceae_Jeotgalicoccus	Treatment	High pulsed	1.71908	0.444494	125	15	0.000867855	0.00448055
Clostridiaceae_NA	Treatment	Low endpoint	-5.14484	1.37429	125	121	0.000959865	0.00484295
Planococcaceae_Sporosarcina	Treatment	High pulsed	2.69313	0.730921	125	29	0.00110784	0.00546532
Comamonadaceae_Delftia	Treatment	High pulsed	2.78128	0.75608	125	13	0.00138214	0.00652838
Lachnospiraceae_.Ruminococcus.	Treatment	High pulsed	-2.15154	0.564492	125	120	0.00135792	0.00652838
Lactobacillaceae_Pediococcus	Treatment	High pulsed	3.45791	1.02016	125	15	0.00227087	0.0105028
Bifidobacteriaceae_Bifidobacterium	Treatment	Low endpoint	-5.18165	1.51111	125	121	0.00259528	0.0117582
Ruminococcaceae_NA	Treatment	High pulsed	-3.13809	0.903302	125	115	0.00273677	0.0121513
Ruminococcaceae_Ruminococcus	Treatment	High pulsed	-2.75551	0.84452	125	116	0.00335134	0.0145882
Clostridiaceae_NA	Treatment	Low 4-week	-4.4739	1.40564	125	121	0.00408275	0.0174302
Lachnospiraceae_Dorea	Treatment	High pulsed	-2.19716	0.735019	125	110	0.0065464	0.0274208
Bifidobacteriaceae_Bifidobacterium	Treatment	Low 4-week	-4.65681	1.5314	125	121	0.00680651	0.0279823
Dehalobacteriaceae_Dehalobacterium	Treatment	High pulsed	-2.01984	0.694669	125	88	0.00750805	0.0303052
Bacteroidaceae_Bacteroides	Treatment	High pulsed	-5.12947	1.76592	125	109	0.00769356	0.0304995
Aerococcaceae_NA	Treatment	High pulsed	1.13869	0.418974	125	18	0.0121036	0.0463278
Eubacteriaceae_Anaerofustis	Treatment	Low 4-week	0.667258	0.241897	125	28	0.0119219	0.0463278
X.Mogibacteriaceae._NA	Treatment	High pulsed	-2.34668	0.947111	125	106	0.0200892	0.0755899
Turicibacteraceae_Turicibacter	Treatment	High pulsed	-2.03339	0.850892	125	125	0.0246714	0.0912842
Lachnospiraceae_NA	Treatment	High pulsed	-1.39741	0.603247	125	124	0.0309692	0.112708
Lachnospiraceae_NA	Treatment	Low endpoint	1.46647	0.634913	125	124	0.0319196	0.114293
Peptostreptococcaceae_NA	Treatment	High pulsed	2.02476	0.900346	125	26	0.0337278	0.11885
Staphylococcaceae_Staphylococcus	Treatment	Low 4-week	-2.16482	1.01224	125	89	0.0446427	0.154854
Ruminococcaceae_Butyricicoccus	Treatment	Low 4-week	2.55476	1.22775	125	84	0.0484328	0.165417
Peptostreptococcaceae_NA	Treatment	Low endpoint	-1.91351	0.949909	125	26	0.0552045	0.182916
Staphylococcaceae_Staphylococcus	Treatment	Low endpoint	-2.05346	1.01718	125	89	0.0551204	0.182916
Peptostreptococcaceae_NA	Treatment	Low 4-week	-1.91351	0.952981	125	26	0.0572394	0.18687
Lachnospiraceae_Blautia	Treatment	High pulsed	0.491456	0.263469	125	14	0.0645571	0.207705
Christensenellaceae_NA	Treatment	High pulsed	-1.94823	1.09594	125	89	0.0874197	0.277245
Erysipelotrichaceae_NA	Treatment	High pulsed	-1.52757	0.871109	125	100	0.0923739	0.288831
Anaeroplasmataceae_Anaeroplasma	Treatment	High pulsed	-2.62106	1.5058	125	80	0.0943403	0.290883
Lachnospiraceae_NA	Treatment	Low 4-week	1.1052	0.630114	125	124	0.0974262	0.296282
Ruminococcaceae_Butyricicoccus	Treatment	Low endpoint	2.0564	1.20984	125	84	0.101267	0.303802
Lachnospiraceae_.Ruminococcus.	Treatment	Low endpoint	1.0081	0.590475	125	120	0.107686	0.318751
Clostridiaceae_Clostridium	Treatment	High pulsed	2.11973	1.30622	125	96	0.116136	0.334832
Lachnospiraceae_Coprococcus	Treatment	High pulsed	-1.95299	1.19513	125	102	0.114796	0.334832
Dehalobacteriaceae_Dehalobacterium	Treatment	Low 4-week	1.15964	0.726713	125	88	0.125378	0.356845
Ruminococcaceae_NA	Treatment	Low 4-week	1.52618	0.950207	125	115	0.128751	0.361807
Lachnospiraceae_Anaerostipes	Treatment	Low 4-week	1.5954	1.02117	125	86	0.131578	0.36513
Lachnospiraceae_Dorea	Treatment	Low 4-week	1.1877	0.772521	125	110	0.140054	0.383851
NA_NA	Treatment	Low endpoint	0.546684	0.367316	125	125	0.148894	0.401956
Ruminococcaceae_Oscillospira	Treatment	Low endpoint	1.14091	0.788075	125	119	0.150281	0.401956
Ruminococcaceae_Ruminococcus	Treatment	Low 4-week	1.29289	0.87892	125	116	0.157449	0.416115
Aerococcaceae_NA	Treatment	Low 4-week	0.64373	0.445904	125	18	0.163503	0.427032
Lachnospiraceae_.Ruminococcus.	Treatment	Low 4-week	0.840065	0.576729	125	120	0.170312	0.439642
Bacteroidaceae_Bacteroides	Treatment	Low 4-week	2.6863	1.92928	125	109	0.176826	0.446085
X.Mogibacteriaceae._NA	Treatment	Low endpoint	-1.39118	1.00022	125	106	0.176205	0.446085
Alcaligenaceae_Sutterella	Treatment	Low 4-week	1.53606	1.14385	125	103	0.192695	0.477205
Verrucomicrobiaceae_Akkermansia	Treatment	Low 4-week	2.93828	2.19856	125	114	0.193461	0.477205
NA_NA	Treatment	Low 4-week	0.45725	0.368622	125	125	0.227314	0.554547
Rikenellaceae_NA	Treatment	Low endpoint	2.00118	1.63592	125	14	0.233357	0.5631
Lachnospiraceae_Anaerostipes	Treatment	High pulsed	-1.14443	0.945933	125	86	0.237582	0.567132
Christensenellaceae_NA	Treatment	Low 4-week	1.3933	1.18335	125	89	0.250686	0.581622
Erysipelotrichaceae_NA	Treatment	Low endpoint	-1.07993	0.918262	125	100	0.251512	0.581622
Ruminococcaceae_Clostridium	Treatment	Low endpoint	-1.13638	0.954867	125	73	0.246987	0.581622
Ruminococcaceae_NA	Treatment	Low endpoint	1.08529	0.952112	125	115	0.269847	0.617588
Peptococcaceae_rc4.4	Treatment	Low 4-week	2.43595	2.19512	125	85	0.277976	0.629701
Erysipelotrichaceae_Clostridium	Treatment	High pulsed	-1.91344	1.7393	125	86	0.282396	0.633252
Anaeroplasmataceae_Anaeroplasma	Treatment	Low 4-week	1.76027	1.63042	125	80	0.291516	0.647166
Ruminococcaceae_Oscillospira	Treatment	Low 4-week	0.800212	0.769383	125	119	0.300381	0.660244
Rikenellaceae_NA	Treatment	High pulsed	1.59319	1.5466	125	14	0.31338	0.682062
Peptococcaceae_rc4.4	Treatment	Low endpoint	2.07975	2.15402	125	85	0.343159	0.734466
X.Mogibacteriaceae._NA	Treatment	Low 4-week	-0.97792	1.01281	125	106	0.344074	0.734466
Lactobacillaceae_Lactobacillus	Treatment	High pulsed	-0.340451	0.356049	125	125	0.348339	0.736488
Ruminococcaceae_Faecalibacterium	Treatment	High pulsed	0.31116	0.360874	125	34	0.396231	0.823731
Ruminococcaceae_Faecalibacterium	Treatment	Low endpoint	-0.329924	0.382922	125	34	0.397024	0.823731
Coriobacteriaceae_NA	Treatment	Low endpoint	-1.20696	1.41418	125	114	0.40248	0.827321
Verrucomicrobiaceae_Akkermansia	Treatment	Low endpoint	1.76717	2.13555	125	114	0.415496	0.846239
Lachnospiraceae_Roseburia	Treatment	Low 4-week	0.778088	0.968715	125	45	0.430563	0.868955
Ruminococcaceae_Ruminococcus	Treatment	Low endpoint	0.69415	0.88806	125	116	0.442625	0.88525
Eubacteriaceae_Anaerofustis	Treatment	High pulsed	-0.177965	0.231218	125	28	0.448861	0.889706
Bacteroidaceae_Bacteroides	Treatment	Low endpoint	1.41023	1.86864	125	109	0.457704	0.899206
Anaeroplasmataceae_Anaeroplasma	Treatment	Low endpoint	1.14233	1.5916	125	80	0.479779	0.901951
Coriobacteriaceae_NA	Treatment	Low 4-week	-1.01977	1.42863	125	114	0.483478	0.901951
Lachnospiraceae_Clostridium	Treatment	Low endpoint	0.481612	0.660087	125	51	0.46799	0.901951
Planococcaceae_Sporosarcina	Treatment	Low endpoint	-0.565091	0.771074	125	29	0.470576	0.901951
Streptococcaceae_Lactococcus	Treatment	Low 4-week	-0.715178	0.998321	125	72	0.482163	0.901951
mitochondria_NA	Treatment	Low 4-week	0.808027	1.10018	125	50	0.471416	0.901951
Lachnospiraceae_Anaerostipes	Treatment	Low endpoint	0.689403	0.999589	125	86	0.496735	0.91896
Christensenellaceae_NA	Treatment	Low endpoint	0.758823	1.15812	125	89	0.51824	0.95082
Aerococcaceae_NA	Treatment	Low endpoint	1.13934e-12	0.446318	125	18	1	1
Alcaligenaceae_Sutterella	Treatment	Low endpoint	0.576434	1.11177	125	103	0.608972	1
Bacillaceae_Bacillus	Treatment	Low 4-week	1.64841e-13	0.69681	125	16	1	1
Bacillaceae_Bacillus	Treatment	Low endpoint	1.66365e-13	0.713739	125	16	1	1
Bacillaceae_NA	Treatment	Low 4-week	2.90838e-13	0.577521	125	16	1	1
Bacillaceae_NA	Treatment	Low endpoint	2.93921e-13	0.582861	125	16	1	1
Bifidobacteriaceae_Bifidobacterium	Treatment	High pulsed	-0.861109	1.43079	125	121	0.553859	1
Brevibacteriaceae_Brevibacterium	Treatment	Low 4-week	-1.52836e-13	0.544222	125	13	1	1
Brevibacteriaceae_Brevibacterium	Treatment	Low endpoint	-1.62037e-13	0.550519	125	13	1	1
Carnobacteriaceae_Carnobacterium	Treatment	Low 4-week	7.60053e-14	0.311011	125	13	1	1
Carnobacteriaceae_Carnobacterium	Treatment	Low endpoint	7.89605e-14	0.31327	125	13	1	1
Carnobacteriaceae_Trichococcus	Treatment	Low 4-week	2.56216e-13	0.544221	125	16	1	1
Carnobacteriaceae_Trichococcus	Treatment	Low endpoint	2.80381e-13	0.535779	125	16	1	1
Clostridiaceae_Clostridium	Treatment	Low 4-week	0.368215	1.3989	125	96	0.79454	1
Clostridiaceae_Clostridium	Treatment	Low endpoint	0.737388	1.3796	125	96	0.597355	1
Clostridiaceae_NA	Treatment	High pulsed	-0.0507978	1.30039	125	121	0.96915	1
Comamonadaceae_Delftia	Treatment	Low 4-week	5.10208e-13	0.811835	125	13	1	1
Comamonadaceae_Delftia	Treatment	Low endpoint	5.15107e-13	0.798684	125	13	1	1
Comamonadaceae_Schlegelella	Treatment	Low 4-week	-1.41889e-13	0.44211	125	15	1	1
Comamonadaceae_Schlegelella	Treatment	Low endpoint	-1.40532e-13	0.446189	125	15	1	1
Coriobacteriaceae_Adlercreutzia	Treatment	Low 4-week	0.0868152	0.510274	125	96	0.866399	1
Coriobacteriaceae_Adlercreutzia	Treatment	Low endpoint	0.162561	0.500858	125	96	0.748255	1
Coriobacteriaceae_NA	Treatment	High pulsed	-0.389656	1.33934	125	114	0.773773	1
Corynebacteriaceae_Corynebacterium	Treatment	Low 4-week	4.81127e-13	0.957436	125	17	1	1
Corynebacteriaceae_Corynebacterium	Treatment	Low endpoint	4.90086e-13	0.948631	125	17	1	1
Dehalobacteriaceae_Dehalobacterium	Treatment	Low endpoint	0.420882	0.73163	125	88	0.570444	1
Dermabacteraceae_Brachybacterium	Treatment	Low 4-week	-5.4453e-14	0.49107	125	15	1	1
Dermabacteraceae_Brachybacterium	Treatment	Low endpoint	-5.47025e-14	0.494564	125	15	1	1
Enterobacteriaceae_NA	Treatment	Low 4-week	-0.0115863	0.55476	125	20	0.983372	1
Enterobacteriaceae_NA	Treatment	Low endpoint	-0.123619	0.568238	125	20	0.828147	1
Enterococcaceae_Enterococcus	Treatment	Low 4-week	-0.125594	1.00033	125	99	0.901199	1
Enterococcaceae_Enterococcus	Treatment	Low endpoint	0.424678	0.989102	125	99	0.671394	1
Erysipelotrichaceae_Clostridium	Treatment	Low 4-week	0.820584	1.88434	125	86	0.667428	1
Erysipelotrichaceae_Clostridium	Treatment	Low endpoint	0.450488	1.8385	125	86	0.808567	1
Erysipelotrichaceae_NA	Treatment	Low 4-week	0.29877	0.916804	125	100	0.747809	1
Eubacteriaceae_Anaerofustis	Treatment	Low endpoint	-0.0485851	0.243442	125	28	0.84353	1
Lachnospiraceae_Blautia	Treatment	Low 4-week	-0.0129355	0.269006	125	14	0.961727	1
Lachnospiraceae_Blautia	Treatment	Low endpoint	-0.0689683	0.275542	125	14	0.802779	1
Lachnospiraceae_Clostridium	Treatment	High pulsed	0.173031	0.625128	125	51	0.782664	1
Lachnospiraceae_Clostridium	Treatment	Low 4-week	0.206984	0.64187	125	51	0.747996	1
Lachnospiraceae_Coprococcus	Treatment	Low 4-week	-0.203704	1.28202	125	102	0.875146	1
Lachnospiraceae_Coprococcus	Treatment	Low endpoint	0.741212	1.2624	125	102	0.562413	1
Lachnospiraceae_Dorea	Treatment	Low endpoint	0.409766	0.774613	125	110	0.602021	1
Lachnospiraceae_Roseburia	Treatment	High pulsed	0.0107675	0.906395	125	45	0.99062	1
Lachnospiraceae_Roseburia	Treatment	Low endpoint	-0.197431	0.969605	125	45	0.840339	1
Lactobacillaceae_Lactobacillus	Treatment	Low 4-week	-0.130796	0.372637	125	125	0.729153	1
Lactobacillaceae_Lactobacillus	Treatment	Low endpoint	-0.102472	0.374906	125	125	0.786987	1
Lactobacillaceae_NA	Treatment	Low 4-week	-0.135891	1.07564	125	28	0.900565	1
Lactobacillaceae_NA	Treatment	Low endpoint	-0.127089	1.05911	125	28	0.90545	1
Lactobacillaceae_Pediococcus	Treatment	Low 4-week	-0.0306825	1.10556	125	15	0.978087	1
Lactobacillaceae_Pediococcus	Treatment	Low endpoint	-0.0306825	1.07837	125	15	0.977523	1
Leuconostocaceae_Fructobacillus	Treatment	Low 4-week	0.0587367	1.09884	125	23	0.95784	1
Leuconostocaceae_Fructobacillus	Treatment	Low endpoint	0.117381	1.0824	125	23	0.914526	1
Leuconostocaceae_Leuconostoc	Treatment	Low 4-week	0.237591	0.823665	125	54	0.776744	1
Leuconostocaceae_Leuconostoc	Treatment	Low endpoint	-0.0470292	0.831912	125	54	0.955527	1
Leuconostocaceae_Weissella	Treatment	Low 4-week	0.306068	0.935488	125	27	0.747173	1
Leuconostocaceae_Weissella	Treatment	Low endpoint	0.144082	0.934343	125	27	0.878921	1
Microbacteriaceae_Frigoribacterium	Treatment	Low 4-week	-1.74958e-13	0.314157	125	13	1	1
Microbacteriaceae_Frigoribacterium	Treatment	Low endpoint	-1.70533e-13	0.31634	125	13	1	1
Microbacteriaceae_Leucobacter	Treatment	Low 4-week	0.0299423	0.505279	125	13	0.953538	1
Microbacteriaceae_Leucobacter	Treatment	Low endpoint	-2.09616e-13	0.515836	125	13	1	1
Microbacteriaceae_NA	Treatment	Low 4-week	0.0631925	0.728338	125	20	0.932277	1
Microbacteriaceae_NA	Treatment	Low endpoint	0.104776	0.744708	125	20	0.889961	1
Micrococcaceae_Kocuria	Treatment	Low 4-week	0.0336652	0.804596	125	18	0.967058	1
Micrococcaceae_Kocuria	Treatment	Low endpoint	3.71284e-13	0.801549	125	18	1	1
Moraxellaceae_Acinetobacter	Treatment	Low 4-week	0.0483173	0.635445	125	13	0.940363	1
Moraxellaceae_Acinetobacter	Treatment	Low endpoint	-3.13686e-13	0.638336	125	13	1	1
Nocardiopsaceae_NA	Treatment	Low 4-week	6.18272e-14	0.225202	125	13	1	1
Nocardiopsaceae_NA	Treatment	Low endpoint	6.43061e-14	0.227968	125	13	1	1
Paenibacillaceae_Paenibacillus	Treatment	Low 4-week	1.77793e-13	0.582055	125	13	1	1
Paenibacillaceae_Paenibacillus	Treatment	Low endpoint	1.80208e-13	0.596196	125	13	1	1
Peptococcaceae_rc4.4	Treatment	High pulsed	-0.601645	2.03152	125	85	0.769465	1
Peptostreptococcaceae_Peptostreptococcus	Treatment	Low 4-week	3.56341e-13	0.772007	125	20	1	1
Peptostreptococcaceae_Peptostreptococcus	Treatment	Low endpoint	0.0292731	0.766466	125	20	0.969853	1
Peptostreptococcaceae_.Clostridium.	Treatment	Low 4-week	-2.06341e-13	0.507691	125	16	1	1
Peptostreptococcaceae_.Clostridium.	Treatment	Low endpoint	-2.08018e-13	0.520026	125	16	1	1
Planococcaceae_Sporosarcina	Treatment	Low 4-week	0.0575009	0.773025	125	29	0.941376	1
Pseudomonadaceae_Pseudomonas	Treatment	Low 4-week	-0.000222193	1.12265	125	29	0.999845	1
Pseudomonadaceae_Pseudomonas	Treatment	Low endpoint	-0.0718305	1.12334	125	29	0.949822	1
Pseudonocardiaceae_Saccharopolyspora	Treatment	Low 4-week	1.36301e-14	0.279651	125	13	1	1
Pseudonocardiaceae_Saccharopolyspora	Treatment	Low endpoint	1.78937e-14	0.281193	125	13	1	1
Rikenellaceae_NA	Treatment	Low 4-week	0.0546572	1.68532	125	14	0.974413	1
Ruminococcaceae_Butyricicoccus	Treatment	High pulsed	0.152081	1.14543	125	84	0.895403	1
Ruminococcaceae_Clostridium	Treatment	High pulsed	-0.287844	0.905121	125	73	0.753486	1
Ruminococcaceae_Clostridium	Treatment	Low 4-week	0.0139857	0.957422	125	73	0.988496	1
Ruminococcaceae_Faecalibacterium	Treatment	Low 4-week	-0.189344	0.371787	125	34	0.616004	1
S24.7_NA	Treatment	Low 4-week	0.324787	0.758485	125	125	0.672235	1
S24.7_NA	Treatment	Low endpoint	0.288615	0.741377	125	125	0.700224	1
Staphylococcaceae_Jeotgalicoccus	Treatment	Low 4-week	-0.0979351	0.468033	125	15	0.836549	1
Staphylococcaceae_Jeotgalicoccus	Treatment	Low endpoint	-0.0979351	0.468593	125	15	0.83648	1
Staphylococcaceae_Macrococcus	Treatment	Low 4-week	7.02123e-14	0.397628	125	13	1	1
Staphylococcaceae_Macrococcus	Treatment	Low endpoint	7.48195e-14	0.39635	125	13	1	1
Streptococcaceae_Lactococcus	Treatment	Low endpoint	-0.517862	0.996366	125	72	0.608415	1
Streptococcaceae_Streptococcus	Treatment	Low 4-week	0.634403	1.13251	125	97	0.58148	1
Streptococcaceae_Streptococcus	Treatment	Low endpoint	0.632844	1.12944	125	97	0.580749	1
Streptomycetaceae_Streptomyces	Treatment	Low 4-week	0.03125	0.494515	125	14	0.949717	1
Streptomycetaceae_Streptomyces	Treatment	Low endpoint	-2.15724e-13	0.50653	125	14	1	1
Verrucomicrobiaceae_Akkermansia	Treatment	High pulsed	0.680434	2.01918	125	114	0.738821	1
X.Tissierellaceae._Gallicola	Treatment	Low 4-week	-4.71639e-14	0.486644	125	14	1	1
X.Tissierellaceae._Gallicola	Treatment	Low endpoint	-3.97069e-14	0.482909	125	14	1	1
mitochondria_NA	Treatment	Low endpoint	-0.0142374	1.09806	125	50	0.989773	1

### Sheet: F0 mice_E13.5-P01
Extended Data Table 2: Microbial biomarkers of ELA treatment identified using MaAslin2
Genus	metadata	value	coef	stderr	N	N.not.0	pval	qval
mitochondria_NA	Current_treatment	High-dose	11.535	0.309201	92	36	4.2537e-56	4.93429e-54
Leuconostocaceae_Leuconostoc	Current_treatment	High-dose	9.52432	0.269584	92	18	3.06371e-53	1.38486e-51
S24.7_NA	Current_treatment	High-dose	-5.80994	0.168181	92	92	3.58154e-53	1.38486e-51
Leuconostocaceae_Weissella	Current_treatment	High-dose	7.76615	0.23281	92	16	1.14863e-51	3.33103e-50
Streptococcaceae_Streptococcus	Current_treatment	High-dose	11.7047	0.44054	92	48	4.31367e-44	1.00077e-42
Microbacteriaceae_NA	Current_treatment	High-dose	5.50669	0.243062	92	14	1.01614e-38	1.96453e-37
Leuconostocaceae_Fructobacillus	Current_treatment	High-dose	8.64744	0.386022	92	15	4.64067e-38	7.69025e-37
Peptostreptococcaceae_Peptostreptococcus	Current_treatment	High-dose	4.30319	0.235353	92	14	9.68864e-32	1.40485e-30
Staphylococcaceae_Staphylococcus	Current_treatment	High-dose	10.4024	0.594716	92	23	2.05243e-30	2.64536e-29
Nocardiopsaceae_NA	Current_treatment	High-dose	5.3415	0.310171	92	13	4.44628e-30	5.15768e-29
X.Mogibacteriaceae._NA	Current_treatment	High-dose	-4.47728	0.264972	92	81	2.15697e-29	2.27462e-28
Dermabacteraceae_Brachybacterium	Current_treatment	High-dose	5.21852	0.322469	92	14	2.99005e-28	2.89039e-27
Streptococcaceae_Lactococcus	Current_treatment	High-dose	7.84299	0.50725	92	69	8.33899e-27	7.44095e-26
Enterobacteriaceae_NA	Current_treatment	High-dose	6.87243	0.47295	92	14	3.37985e-25	2.80045e-24
Ruminococcaceae_NA	Current_treatment	High-dose	-6.46457	0.447585	92	88	4.69801e-25	3.63313e-24
Bacillaceae_Bacillus	Current_treatment	High-dose	5.50148	0.383036	92	12	6.67325e-25	4.83811e-24
Peptostreptococcaceae_.Clostridium.	Current_treatment	High-dose	3.83672	0.271992	92	12	2.10791e-24	1.43834e-23
Erysipelotrichaceae_Allobaculum	Current_treatment	Low-dose	-6.68159	0.455393	92	92	5.18369e-24	3.3406e-23
Alcaligenaceae_Sutterella	Current_treatment	High-dose	-8.00369	0.550001	92	83	3.7194e-23	2.27079e-22
Enterococcaceae_Enterococcus	Current_treatment	High-dose	8.04047	0.618368	92	24	4.46233e-22	2.58815e-21
Corynebacteriaceae_Corynebacterium	Current_treatment	High-dose	4.01739	0.325488	92	11	6.58411e-21	3.63694e-20
Micrococcaceae_Kocuria	Current_treatment	High-dose	4.55265	0.378525	92	11	2.3624e-20	1.24563e-19
Lachnospiraceae_NA	Current_treatment	High-dose	-4.74367	0.402207	92	91	1.17912e-19	5.94688e-19
Ruminococcaceae_Oscillospira	Current_treatment	High-dose	-6.09041	0.567838	92	89	1.04936e-17	5.07191e-17
Paenibacillaceae_Paenibacillus	Current_treatment	High-dose	2.73963	0.255969	92	11	1.25123e-17	5.80573e-17
Oxalobacteraceae_Ralstonia	Current_treatment	High-dose	4.13402	0.397355	92	10	4.7266e-17	2.10879e-16
Brevibacteriaceae_Brevibacterium	Current_treatment	High-dose	4.04868	0.403058	92	10	4.5369e-16	1.94919e-15
Turicibacteraceae_Turicibacter	Current_treatment	Low-dose	-5.04968	0.515794	92	92	8.08086e-15	3.34778e-14
Lachnospiraceae_Anaerostipes	Current_treatment	High-dose	-3.04355	0.329965	92	75	1.29222e-14	5.16887e-14
Pseudonocardiaceae_Saccharopolyspora	Current_treatment	High-dose	2.97316	0.327749	92	10	2.69832e-14	1.04335e-13
Pseudomonadaceae_Pseudomonas	Current_treatment	High-dose	5.95738	0.667083	92	14	6.15852e-14	2.30448e-13
Staphylococcaceae_Jeotgalicoccus	Current_treatment	High-dose	3.67314	0.420664	92	11	1.49451e-13	5.41761e-13
Erysipelotrichaceae_NA	Current_treatment	High-dose	-4.7292	0.557126	92	73	4.34506e-13	1.52735e-12
Ruminococcaceae_Ruminococcus	Current_treatment	High-dose	-4.68186	0.558307	92	90	7.06327e-13	2.40982e-12
Lachnospiraceae_Dorea	Current_treatment	High-dose	-4.41267	0.537092	92	86	1.56792e-12	5.19655e-12
Dehalobacteriaceae_Dehalobacterium	Current_treatment	High-dose	-3.83301	0.53582	92	71	2.29899e-10	7.40784e-10
Lachnospiraceae_Coprococcus	Current_treatment	High-dose	-4.00454	0.566087	92	82	3.35912e-10	1.05313e-09
Lachnospiraceae_.Ruminococcus.	Current_treatment	High-dose	-3.14806	0.476872	92	91	3.04269e-09	9.28821e-09
Bacteroidaceae_Bacteroides	Current_treatment	High-dose	-3.84873	0.585632	92	91	4.23022e-09	1.25822e-08
Clostridiaceae_NA	Current_treatment	Low-dose	-4.92625	0.759891	92	91	7.9722e-09	2.31194e-08
Peptococcaceae_rc4.4	Current_treatment	High-dose	-5.21203	0.819775	92	71	1.473e-08	4.16752e-08
Clostridiaceae_Clostridium	Current_treatment	High-dose	3.95358	0.638678	92	84	2.01128e-08	5.55496e-08
Erysipelotrichaceae_Clostridium	Current_treatment	High-dose	-3.81203	0.663525	92	57	1.60304e-07	4.32449e-07
Verrucomicrobiaceae_Akkermansia	Current_treatment	High-dose	-5.26107	0.972119	92	82	5.75315e-07	1.51674e-06
Peptostreptococcaceae_NA	Current_treatment	High-dose	3.79177	0.713571	92	23	7.90016e-07	2.03649e-06
Christensenellaceae_NA	Current_treatment	High-dose	-2.24274	0.439396	92	72	1.96862e-06	4.96435e-06
NA_NA	Current_treatment	High-dose	1.60073	0.32323	92	92	3.53684e-06	8.72923e-06
Erysipelotrichaceae_Allobaculum	Current_treatment	High-dose	-2.58785	0.582472	92	92	2.67054e-05	6.4538e-05
Ruminococcaceae_Butyricicoccus	Current_treatment	Low-dose	2.80317	0.635588	92	67	3.42397e-05	8.10573e-05
Turicibacteraceae_Turicibacter	Current_treatment	High-dose	-2.8296	0.672492	92	92	6.84539e-05	0.000158813
Lachnospiraceae_NA	Current_treatment	Low-dose	1.29534	0.315552	92	91	9.76083e-05	0.000222011
Ruminococcaceae_Butyricicoccus	Current_treatment	High-dose	-3.11737	0.818357	92	67	0.000267707	0.000597193
Lactobacillaceae_Lactobacillus	Current_treatment	Low-dose	0.906667	0.278002	92	92	0.00157358	0.00344405
Lachnospiraceae_Coprococcus	Current_treatment	Low-dose	1.47424	0.456921	92	82	0.00175882	0.0037782
Erysipelotrichaceae_NA	Current_treatment	Low-dose	-1.40873	0.444222	92	73	0.0021107	0.00445166
Erysipelotrichaceae_Clostridium	Current_treatment	Low-dose	1.61956	0.510355	92	57	0.0022014	0.00456005
Lachnospiraceae_.Ruminococcus.	Current_treatment	Low-dose	1.16003	0.387494	92	91	0.00356803	0.00726126
X.Mogibacteriaceae._Anaerovorax	Current_treatment	Low-dose	-0.565064	0.194343	92	15	0.00478097	0.00956194
mitochondria_NA	Current_treatment	Low-dose	0.65439	0.246944	92	36	0.00958107	0.0188373
Peptococcaceae_rc4.4	Current_treatment	Low-dose	1.65714	0.623461	92	71	0.00976371	0.0188765
S24.7_NA	Current_treatment	Low-dose	0.347451	0.135625	92	92	0.012117	0.0230421
Bifidobacteriaceae_Bifidobacterium	Current_treatment	High-dose	-2.75385	1.09335	92	92	0.013636	0.0255124
Streptococcaceae_Lactococcus	Current_treatment	Low-dose	-1.02682	0.411469	92	69	0.0144238	0.0265582
Ruminococcaceae_NA	Current_treatment	Low-dose	0.897172	0.366123	92	88	0.0162232	0.0294045
Lachnospiraceae_Roseburia	Current_treatment	Low-dose	0.95622	0.40279	92	30	0.020397	0.0364009
Bacteroidaceae_Bacteroides	Current_treatment	Low-dose	1.0655	0.453337	92	91	0.0213662	0.0371056
Ruminococcaceae_Clostridium	Current_treatment	High-dose	-1.53177	0.654025	92	58	0.0214317	0.0371056
Lachnospiraceae_Dorea	Current_treatment	Low-dose	0.991845	0.429487	92	86	0.0233242	0.0397884
Clostridiaceae_NA	Current_treatment	High-dose	2.14682	0.973651	92	91	0.0301912	0.0507562
Rikenellaceae_NA	Current_treatment	High-dose	-1.56544	0.738647	92	10	0.0370183	0.0613447
Christensenellaceae_NA	Current_treatment	Low-dose	0.712068	0.345159	92	72	0.0424151	0.069298
Peptostreptococcaceae_NA	Current_treatment	Low-dose	-1.1637	0.568447	92	23	0.0437299	0.0703161
Ruminococcaceae_Oscillospira	Current_treatment	Low-dose	0.925444	0.453168	92	89	0.0442507	0.0703161
X.Mogibacteriaceae._NA	Current_treatment	Low-dose	0.42853	0.214301	92	81	0.0486028	0.0761882
Coriobacteriaceae_Adlercreutzia	Current_treatment	Low-dose	0.893426	0.479968	92	87	0.0659848	0.102056
Lactobacillaceae_Lactobacillus	Current_treatment	High-dose	-0.631167	0.343097	92	92	0.0691944	0.105612
Bifidobacteriaceae_Bifidobacterium	Current_treatment	Low-dose	1.52703	0.856013	92	92	0.0782686	0.114926
Lachnospiraceae_Clostridium	Current_treatment	Low-dose	-0.910268	0.508043	92	34	0.0770108	0.114926
Ruminococcaceae_Clostridium	Current_treatment	Low-dose	0.927268	0.518359	92	58	0.0772945	0.114926
Coriobacteriaceae_NA	Current_treatment	High-dose	-1.45603	0.848545	92	92	0.089702	0.130068
Coriobacteriaceae_Adlercreutzia	Current_treatment	High-dose	-0.950087	0.586761	92	87	0.108941	0.154494
Streptococcaceae_Streptococcus	Current_treatment	Low-dose	0.583045	0.36036	92	48	0.109211	0.154494
Anaeroplasmataceae_Anaeroplasma	Current_treatment	High-dose	1.59136	0.987006	92	67	0.110553	0.154507
Dehalobacteriaceae_Dehalobacterium	Current_treatment	Low-dose	0.638438	0.42705	92	71	0.138589	0.191385
X.Mogibacteriaceae._Anaerovorax	Current_treatment	High-dose	-0.365371	0.251768	92	15	0.150545	0.205449
NA_NA	Current_treatment	Low-dose	0.331565	0.255006	92	92	0.19715	0.265923
Enterococcaceae_Enterococcus	Current_treatment	Low-dose	-0.581088	0.503006	92	24	0.251088	0.334784
Anaeroplasmataceae_Anaeroplasma	Current_treatment	Low-dose	0.877898	0.775573	92	67	0.261081	0.344152
Alcaligenaceae_Sutterella	Current_treatment	Low-dose	0.33893	0.416615	92	83	0.418794	0.545844
Ruminococcaceae_Ruminococcus	Current_treatment	Low-dose	0.319895	0.44918	92	90	0.47825	0.616411
Lachnospiraceae_Roseburia	Current_treatment	High-dose	-0.373227	0.530645	92	30	0.484048	0.617028
Lachnospiraceae_Anaerostipes	Current_treatment	Low-dose	0.171535	0.264522	92	75	0.518386	0.646589
Leuconostocaceae_Weissella	Current_treatment	Low-dose	0.123331	0.188834	92	16	0.515364	0.646589
Lachnospiraceae_Clostridium	Current_treatment	High-dose	-0.414397	0.648737	92	34	0.524675	0.647471
Leuconostocaceae_Fructobacillus	Current_treatment	Low-dose	0.172504	0.312873	92	15	0.582775	0.711599
Clostridiaceae_Clostridium	Current_treatment	Low-dose	0.182477	0.500047	92	84	0.716148	0.865346
Coriobacteriaceae_NA	Current_treatment	Low-dose	0.183688	0.671014	92	92	0.78496	0.938715
Leuconostocaceae_Leuconostoc	Current_treatment	Low-dose	-0.0573817	0.219939	92	18	0.794775	0.940754
Microbacteriaceae_NA	Current_treatment	Low-dose	0.0416667	0.198823	92	14	0.834485	0.968116
Pseudomonadaceae_Pseudomonas	Current_treatment	Low-dose	0.113597	0.542384	92	14	0.834583	0.968116
Enterobacteriaceae_NA	Current_treatment	Low-dose	-0.0745516	0.380818	92	14	0.845245	0.969153
Staphylococcaceae_Staphylococcus	Current_treatment	Low-dose	0.0880778	0.471236	92	23	0.852187	0.969153
Dermabacteraceae_Brachybacterium	Current_treatment	Low-dose	0.0416667	0.263778	92	14	0.874845	0.985263
Bacillaceae_Bacillus	Current_treatment	Low-dose	0.0109562	0.306564	92	12	0.971573	0.988618
Corynebacteriaceae_Corynebacterium	Current_treatment	Low-dose	-0.0117759	0.26358	92	11	0.964465	0.988618
Micrococcaceae_Kocuria	Current_treatment	Low-dose	0.0416667	0.309632	92	11	0.893257	0.988618
Oxalobacteraceae_Ralstonia	Current_treatment	Low-dose	-0.0141039	0.317752	92	10	0.964699	0.988618
Paenibacillaceae_Paenibacillus	Current_treatment	Low-dose	-0.00841729	0.206572	92	11	0.96759	0.988618
Peptostreptococcaceae_Peptostreptococcus	Current_treatment	Low-dose	0.00771783	0.186973	92	14	0.967176	0.988618
Peptostreptococcaceae_.Clostridium.	Current_treatment	Low-dose	-0.0221043	0.218752	92	12	0.919744	0.988618
Pseudonocardiaceae_Saccharopolyspora	Current_treatment	Low-dose	0.017374	0.263536	92	10	0.947587	0.988618
Rikenellaceae_NA	Current_treatment	Low-dose	0.0473978	0.574723	92	10	0.934486	0.988618
Staphylococcaceae_Jeotgalicoccus	Current_treatment	Low-dose	-0.0223698	0.332401	92	11	0.946508	0.988618
Verrucomicrobiaceae_Akkermansia	Current_treatment	Low-dose	-0.0419888	0.757013	92	82	0.955909	0.988618
Brevibacteriaceae_Brevibacterium	Current_treatment	Low-dose	5.24791e-05	0.329274	92	10	0.999873	1
Nocardiopsaceae_NA	Current_treatment	Low-dose	4.34056e-14	0.253719	92	13	1	1
